# miRspongeR: an R/Bioconductor package for the identification and analysis of miRNA sponge interaction networks and modules

**DOI:** 10.1101/507749

**Authors:** Junpeng Zhang, Lin Liu, Taosheng Xu, Yong Xie, Chunwen Zhao, Jiuyong Li, Thuc Duy Le

**Affiliations:** School of Engineering, Dali University, Dali, Yunnan, 671003, China; School of Information Technology and Mathematical Sciences, University of South Australia, Mawson Lakes, SA 5095, Australia; Institute of Intelligent Machines, Hefei Institutes of Physical Science, Chinese Academy of Sciences, Hefei, 230031, China

**Author notes:** Corresponding author Email addresses: JZ LL TX YX CZ JL TDL.

**Keywords:** miRNA, ceRNA, miRNA sponge, miRNA sponge interaction networks, miRNA sponge modules, human breast invasive carcinoma

## Abstract

**Background:** A microRNA (miRNA) sponge is an RNA molecule with multiple tandem miRNA response elements that can sequester miRNAs from their target mRNAs. Despite growing appreciation of the importance of miRNA sponges, our knowledge of their complex functions remains limited. Moreover, there is still a lack of miRNA sponge research tools that help researchers to quickly compare their proposed methods with other methods, apply existing methods to new datasets, or select appropriate methods for assisting in subsequent experimental design.

**Results:** To fill the gap, we present an R/Bioconductor package, *miRspongeR*, for simplifying the procedure of identifying and analyzing miRNA sponge interaction networks and modules. It provides seven popular methods and an integrative method to identify miRNA sponge interactions. Moreover, it supports the validation of miRNA sponge interactions and the identification of miRNA sponge modules, as well as functional enrichment and survival analysis of miRNA sponge modules.

**Conclusions:** This package enables researchers to quickly evaluate their new methods, apply existing methods to new datasets, and consequently speed up miRNA sponge research.
