## Additional file 2 for "miRspongeR: an R/Bioconductor package for the identification and analysis of miRNA sponge interaction networks and modules"

### Sheet: miRHomology
sponge_1	sponge_2	#shared miRNAs	p.adjusted_value of shared miRNAs
AKT1	SERPINE1	3	0.0325682
BACE1	VEGFA	3	0.00575374
BACE1	KLF4	3	0.000708153
CDK6	VEGFA	7	0.000195327
CDK6	CDC42	4	0.00183571
CDK6	CCND2	3	0.0397925
MYB	VEGFA	7	6.50586e-05
MYB	FBXW7	3	0.0176691
MYB	ZEB1	4	0.0474322
MYB	ZEB2	4	0.0125806
MYB	ZFPM2	4	0.00112675
MYB	E2F3	4	0.0125806
MYB	TCF7L1	4	0.000396938
MYB	ELMO2	4	0.000396938
MYB	KLHL20	4	0.000396938
MYB	KLF11	4	0.000396938
MYB	WDR37	4	0.000396938
MYB	YAP1	3	0.00939793
MYB	CDC25A	3	0.0176691
MYB	BCL2	6	0.015568
MYB	ETS1	3	0.00939793
MYB	SMAD2	3	0.0436695
MYB	CCNE1	3	0.00939793
MYB	KDR	3	0.00399734
MYB	WASF3	3	0.00106223
MYB	CCNE2	4	0.000396938
MYB	DLC1	4	8.38602e-05
VEGFA	NFIA	3	0.0202895
VEGFA	KLF4	4	0.0384423
VEGFA	FOXO1	5	0.010349
VEGFA	CDC42	4	0.0106095
VEGFA	E2F3	6	0.00240266
VEGFA	TCF7L1	3	0.0447096
VEGFA	ELMO2	3	0.0447096
VEGFA	KLHL20	3	0.0447096
VEGFA	KLF11	3	0.0447096
VEGFA	WDR37	3	0.0447096
VEGFA	CDC25A	4	0.0106095
VEGFA	DNMT3A	3	0.0202895
VEGFA	BCL2	9	0.00583104
VEGFA	ETS1	3	0.0447096
VEGFA	DNMT3B	3	0.0202895
VEGFA	PIK3R1	3	0.0202895
VEGFA	BMI1	5	0.02962
VEGFA	CCNE1	4	0.00400945
VEGFA	AKT3	3	0.00575374
VEGFA	HMGA1	3	0.00575374
VEGFA	PURA	3	0.00575374
VEGFA	KDR	4	0.000908485
VEGFA	CCND3	3	0.0202895
VEGFA	FGF2	3	0.00575374
VEGFA	CCNE2	3	0.0447096
VEGFA	DLC1	3	0.0202895
VEGFA	ADAM12	3	0.00575374
VEGFA	E2F1	3	0.0447096
FBXW7	PTEN	4	0.0400331
FBXW7	FOXO1	3	0.0176691
NFIA	FOXO1	3	0.00399734
KLF4	PTEN	5	0.0277719
KLF4	HMGA2	3	0.0306799
PTEN	PPARA	5	0.00444127
PTEN	BCL2L11	4	0.0163052
PTEN	ZEB1	7	0.0359312
PTEN	SMAD4	7	0.0218814
PTEN	TP53INP1	5	0.00444127
PTEN	ZBTB4	3	0.0168186
PTEN	ZFPM2	4	0.0400331
PTEN	MAPK14	3	0.0168186
PTEN	TCF7L1	4	0.0163052
PTEN	ELMO2	4	0.0163052
PTEN	KLHL20	4	0.0163052
PTEN	KLF11	4	0.0163052
PTEN	WDR37	4	0.0163052
PTEN	KAT2B	3	0.0168186
PTEN	TIMP2	3	0.0168186
FOXO1	ZEB1	4	0.0474322
FOXO1	BMI1	4	0.0186585
FOXO1	RECK	6	2.04088e-06
FOXO1	BDNF	3	0.0176691
FOXO1	SNAI2	3	0.00939793
FOXO1	GSK3B	3	0.00939793
NOTCH1	ZEB1	4	0.0165887
NOTCH1	ZEB2	3	0.0397925
NOTCH1	ETS1	3	0.00408213
NOTCH1	CCNE2	3	0.00408213
ZEB1	ZEB2	6	0.00151972
ZEB1	ZFPM2	5	0.00047896
ZEB1	TCF7L1	5	8.88297e-05
ZEB1	ELMO2	5	8.88297e-05
ZEB1	KLHL20	5	8.88297e-05
ZEB1	KLF11	5	8.88297e-05
ZEB1	WDR37	5	8.88297e-05
ZEB1	ETS1	3	0.0365696
ZEB1	WASF3	3	0.00460299
ZEB1	CCNE2	3	0.0365696
ZEB1	DLC1	4	0.000666223
CREB1	RUNX2	3	0.0290562
CREB1	SNAI2	3	0.00408213
SMAD4	MECP2	3	0.0293709
SMAD4	TP53INP1	4	0.00582932
SMAD4	UVRAG	4	0.000475873
SMAD4	CASP3	3	0.0130389
SMAD4	SNAI2	4	0.00215095
SMAD4	GSK3B	3	0.0293709
TP53INP1	ZBTB4	3	0.000252912
TP53INP1	MITF	3	0.000981697
ZEB2	ZFPM2	5	6.33107e-05
ZEB2	E2F3	4	0.0195701
ZEB2	TCF7L1	5	1.11814e-05
ZEB2	ELMO2	5	1.11814e-05
ZEB2	KLHL20	5	1.11814e-05
ZEB2	KLF11	5	1.11814e-05
ZEB2	WDR37	5	1.11814e-05
ZEB2	ETS1	3	0.0131453
ZEB2	BMI1	4	0.0286869
ZEB2	BIRC5	3	0.0131453
ZEB2	WASF3	3	0.00151747
ZEB2	CCNE2	3	0.0131453
ZEB2	DLC1	4	0.000139767
ZFPM2	E2F3	3	0.0244549
ZFPM2	TCF7L1	5	2.66223e-07
ZFPM2	ELMO2	5	2.66223e-07
ZFPM2	KLHL20	5	2.66223e-07
ZFPM2	KLF11	5	2.66223e-07
ZFPM2	WDR37	5	2.66223e-07
ZFPM2	WASF3	3	0.000252912
ZFPM2	CCNE2	3	0.00238096
ZFPM2	DLC1	4	9.98335e-06
EIF4E	E2F3	3	0.00151747
E2F3	TCF7L1	3	0.0131453
E2F3	ELMO2	3	0.0131453
E2F3	KLHL20	3	0.0131453
E2F3	KLF11	3	0.0131453
E2F3	WDR37	3	0.0131453
E2F3	CDC25A	4	0.00183571
E2F3	ETS1	3	0.0131453
E2F3	CCNE1	3	0.0131453
E2F3	KDR	3	0.00565058
E2F3	CCND3	3	0.00565058
E2F3	BIRC5	3	0.0131453
E2F3	FGF2	3	0.00151747
E2F3	CCNE2	3	0.0131453
TCF7L1	ELMO2	5	4.43705e-08
TCF7L1	KLHL20	5	4.43705e-08
TCF7L1	KLF11	5	4.43705e-08
TCF7L1	WDR37	5	4.43705e-08
TCF7L1	WASF3	3	0.000126456
TCF7L1	CCNE2	3	0.00121491
TCF7L1	DLC1	4	3.32778e-06
ELMO2	KLHL20	5	4.43705e-08
ELMO2	KLF11	5	4.43705e-08
ELMO2	WDR37	5	4.43705e-08
ELMO2	WASF3	3	0.000126456
ELMO2	CCNE2	3	0.00121491
ELMO2	DLC1	4	3.32778e-06
KLHL20	KLF11	5	4.43705e-08
KLHL20	WDR37	5	4.43705e-08
KLHL20	WASF3	3	0.000126456
KLHL20	CCNE2	3	0.00121491
KLHL20	DLC1	4	3.32778e-06
KLF11	WDR37	5	4.43705e-08
KLF11	WASF3	3	0.000126456
KLF11	CCNE2	3	0.00121491
KLF11	DLC1	4	3.32778e-06
WDR37	WASF3	3	0.000126456
WDR37	CCNE2	3	0.00121491
WDR37	DLC1	4	3.32778e-06
YAP1	CDC25A	3	0.00238096
YAP1	PHLPP1	3	0.0063976
CDC25A	BCL2	5	0.00714229
CDC25A	CCNE1	4	4.88519e-05
CDC25A	CCND3	3	0.000981697
KRAS	MITF	3	0.00269284
DNMT3A	BCL2	4	0.00589351
DNMT3A	DNMT3B	3	0.000200333
DNMT3A	ADAM12	3	5.05823e-05
BCL2	DNMT3B	4	0.00589351
BCL2	BMI1	7	0.0116144
BCL2	CCNE1	5	0.00149302
BCL2	AKT3	3	0.0223953
BCL2	KDR	4	0.00589351
BCL2	CCND3	4	0.00589351
BCL2	ADAM12	3	0.0223953
ETS1	SMAD2	3	0.0063976
SMAD3	SMAD2	3	0.0063976
SMAD2	THRB	3	0.0063976
DNMT3B	ADAM12	3	5.05823e-05
RUNX2	SOX4	3	0.00399734
RUNX2	BCL2L2	4	8.38602e-05
RUNX2	BIRC5	4	0.000396938
MITF	CCND2	3	0.0017005
CCNE1	CCND3	4	3.32778e-06
RECK	BDNF	3	0.00783695
RECK	SNAI2	3	0.00408213
RECK	GSK3B	3	0.00408213
BDNF	SNAI2	3	0.00238096
SNAI2	GSK3B	3	0.00121491
PIM1	TWIST1	3	0.000981697
BCL2L2	BIRC5	3	0.00049584
WASF3	DLC1	3	5.05823e-05
CCNE2	DLC1	3	0.00049584

### Sheet: pc
sponge_1	sponge_2	#shared miRNAs	p.adjusted_value of shared miRNAs	correlation	p.adjusted_value of positive correlation
CDK6	CCND2	3	0.0397925	0.543612	8.03003e-07
MYB	BCL2	6	0.015568	0.455374	5.83949e-05
NFIA	FOXO1	3	0.00399734	0.329251	0.00474149
PTEN	ZEB1	7	0.0359312	0.514146	3.84493e-06
PTEN	ZFPM2	4	0.0400331	0.419228	0.000246955
PTEN	TIMP2	3	0.0168186	0.336116	0.00389409
FOXO1	ZEB1	4	0.0474322	0.782851	4.52867e-16
FOXO1	RECK	6	2.04088e-06	0.66821	1.42803e-10
FOXO1	SNAI2	3	0.00939793	0.74521	6.05202e-14
NOTCH1	ZEB2	3	0.0397925	0.360818	0.00184777
NOTCH1	ETS1	3	0.00408213	0.41386	0.000301837
ZEB1	ZEB2	6	0.00151972	0.835734	6.77178e-20
ZEB1	ZFPM2	5	0.00047896	0.819817	1.29467e-18
ZEB1	KLHL20	5	8.88297e-05	0.310848	0.00786858
ZEB1	ETS1	3	0.0365696	0.663136	2.19913e-10
ZEB1	DLC1	4	0.000666223	0.817304	2.00896e-18
ZEB2	ZFPM2	5	6.33107e-05	0.695275	1.22931e-11
ZEB2	ETS1	3	0.0131453	0.803504	2.00024e-17
ZEB2	DLC1	4	0.000139767	0.685668	3.02553e-11
ZFPM2	DLC1	4	9.98335e-06	0.800332	3.30653e-17
EIF4E	E2F3	3	0.00151747	0.365123	0.00161277
E2F3	TCF7L1	3	0.0131453	0.300906	0.0102165
E2F3	KLF11	3	0.0131453	0.47892	2.08416e-05
E2F3	CDC25A	4	0.00183571	0.506831	5.54716e-06
E2F3	CCNE1	3	0.0131453	0.62858	3.38286e-09
E2F3	BIRC5	3	0.0131453	0.504567	6.20301e-06
E2F3	CCNE2	3	0.0131453	0.424891	0.000199106
TCF7L1	KLF11	5	4.43705e-08	0.341035	0.00337261
CDC25A	CCNE1	4	4.88519e-05	0.72346	7.05748e-13
DNMT3A	DNMT3B	3	0.000200333	0.321299	0.00592375
MITF	CCND2	3	0.0017005	0.58243	8.00605e-08
RECK	SNAI2	3	0.00408213	0.695589	1.19285e-11
BDNF	SNAI2	3	0.00238096	0.309764	0.00809921
PIM1	TWIST1	3	0.000981697	0.420253	0.000237581

### Sheet: sppc
sponge_1	sponge_2	#shared miRNAs	p.adjusted_value of shared miRNAs	correlation	p.adjusted_value of positive correlation	sensitivity partial pearson correlation
CDK6	CCND2	3	0.0397925	0.543612	8.03003e-07	0.148396
MYB	BCL2	6	0.015568	0.455374	5.83949e-05	0.121153
NFIA	FOXO1	3	0.00399734	0.329251	0.00474149	0.172262
PTEN	ZEB1	7	0.0359312	0.514146	3.84493e-06	0.185966
PTEN	ZFPM2	4	0.0400331	0.419228	0.000246955	0.14663
PTEN	TIMP2	3	0.0168186	0.336116	0.00389409	0.166268
FOXO1	ZEB1	4	0.0474322	0.782851	4.52867e-16	0.15251
FOXO1	RECK	6	2.04088e-06	0.66821	1.42803e-10	0.125406
NOTCH1	ZEB2	3	0.0397925	0.360818	0.00184777	0.11634
NOTCH1	ETS1	3	0.00408213	0.41386	0.000301837	0.119142
ZEB1	ZEB2	6	0.00151972	0.835734	6.77178e-20	0.268973
ZEB1	ZFPM2	5	0.00047896	0.819817	1.29467e-18	0.24822
ZEB1	ETS1	3	0.0365696	0.663136	2.19913e-10	0.247042
ZEB1	DLC1	4	0.000666223	0.817304	2.00896e-18	0.215764
ZEB2	ZFPM2	5	6.33107e-05	0.695275	1.22931e-11	0.283652
ZEB2	ETS1	3	0.0131453	0.803504	2.00024e-17	0.192085
ZEB2	DLC1	4	0.000139767	0.685668	3.02553e-11	0.236574
ZFPM2	DLC1	4	9.98335e-06	0.800332	3.30653e-17	0.217073
EIF4E	E2F3	3	0.00151747	0.365123	0.00161277	0.114871
E2F3	CDC25A	4	0.00183571	0.506831	5.54716e-06	0.107209
E2F3	CCNE2	3	0.0131453	0.424891	0.000199106	0.151845
CDC25A	CCNE1	4	4.88519e-05	0.72346	7.05748e-13	0.11659
DNMT3A	DNMT3B	3	0.000200333	0.321299	0.00592375	0.139165
MITF	CCND2	3	0.0017005	0.58243	8.00605e-08	0.147141
BDNF	SNAI2	3	0.00238096	0.309764	0.00809921	0.10599

### Sheet: hermes
sponge_1	sponge_2	#shared miRNAs	p.adjusted_value of shared miRNAs	p.adjusted_value of RNA competition
MYB	ZEB2	4	0.0125806	0.00627039
MYB	E2F3	4	0.0125806	0.00291521
MYB	KDR	3	0.00399734	0.00505115
VEGFA	CDC42	4	0.0106095	7.85446e-06
VEGFA	E2F3	6	0.00240266	0.00430045
VEGFA	CDC25A	4	0.0106095	5.53358e-05
VEGFA	ETS1	3	0.0447096	0.000179315
FBXW7	PTEN	4	0.0400331	0.00065283
NFIA	FOXO1	3	0.00399734	0.00352962
PTEN	ZEB1	7	0.0359312	0.000619122
FOXO1	ZEB1	4	0.0474322	0.00309953
ZEB1	ZFPM2	5	0.00047896	0.000567245
ZEB1	DLC1	4	0.000666223	0.00102103
SMAD4	UVRAG	4	0.000475873	0.00352962
ZEB2	DLC1	4	0.000139767	0.00371792
ZFPM2	WASF3	3	0.000252912	0.00650472
E2F3	ETS1	3	0.0131453	0.000196681
E2F3	CCNE1	3	0.0131453	0.000505295
E2F3	CCND3	3	0.00565058	0.00352962
E2F3	FGF2	3	0.00151747	0.0057851
TCF7L1	KLHL20	5	4.43705e-08	0.00384136
TCF7L1	WASF3	3	0.000126456	0.00505115
ELMO2	WDR37	5	4.43705e-08	0.000934765
ELMO2	WASF3	3	0.000126456	0.0057851
BCL2	CCNE1	5	0.00149302	0.00457136
RECK	GSK3B	3	0.00408213	0.00505115
BDNF	SNAI2	3	0.00238096	0.00456028
PIM1	TWIST1	3	0.000981697	0.00273352

### Sheet: ppc
sponge_1	sponge_2	#shared miRNAs	p.adjusted_value of shared miRNAs	p.adjusted_value of RNA competition
BACE1	KLF4	3	0.000708153	0.00790776
CDK6	VEGFA	7	0.000195327	0.01
CDK6	CCND2	3	0.0397925	0.00102103
MYB	FBXW7	3	0.0176691	0.00505115
MYB	ZEB1	4	0.0474322	0.00345757
MYB	ZEB2	4	0.0125806	0.0176349
MYB	ZFPM2	4	0.00112675	7.33461e-05
MYB	E2F3	4	0.0125806	0.00457136
MYB	KLF11	4	0.000396938	0.000379435
MYB	CDC25A	3	0.0176691	0.00443874
MYB	BCL2	6	0.015568	8.87341e-06
MYB	ETS1	3	0.00939793	0.01
MYB	CCNE1	3	0.00939793	4.00929e-05
MYB	KDR	3	0.00399734	0.00352962
MYB	DLC1	4	8.38602e-05	0.0057851
VEGFA	CDC25A	4	0.0106095	0.02
VEGFA	ETS1	3	0.0447096	0.0174787
VEGFA	CCNE1	4	0.00400945	0.00483362
VEGFA	KDR	4	0.000908485	0.00319177
VEGFA	ADAM12	3	0.00575374	0.00352962
VEGFA	E2F1	3	0.0447096	0.02
NFIA	FOXO1	3	0.00399734	0.0131759
KLF4	PTEN	5	0.0277719	0.000200441
PTEN	PPARA	5	0.00444127	0.00790776
PTEN	BCL2L11	4	0.0163052	0.000173436
PTEN	ZEB1	7	0.0359312	1.28544e-05
PTEN	ZBTB4	3	0.0168186	0.01
PTEN	ZFPM2	4	0.0400331	6.96842e-05
PTEN	TCF7L1	4	0.0163052	0.00951832
PTEN	KLHL20	4	0.0163052	0.02
PTEN	KLF11	4	0.0163052	0.000269118
PTEN	WDR37	4	0.0163052	0.0105768
PTEN	KAT2B	3	0.0168186	0.0218911
PTEN	TIMP2	3	0.0168186	0.01
FOXO1	ZEB1	4	0.0474322	1.62429e-07
FOXO1	BMI1	4	0.0186585	0.00190344
FOXO1	RECK	6	2.04088e-06	1.13684e-07
FOXO1	SNAI2	3	0.00939793	7.02514e-05
FOXO1	GSK3B	3	0.00939793	0.02
NOTCH1	ZEB2	3	0.0397925	0.00011025
NOTCH1	ETS1	3	0.00408213	0.0001049
ZEB1	ZEB2	6	0.00151972	1.69204e-10
ZEB1	ZFPM2	5	0.00047896	3.17117e-11
ZEB1	TCF7L1	5	8.88297e-05	9.82067e-05
ZEB1	KLHL20	5	8.88297e-05	1.40364e-06
ZEB1	KLF11	5	8.88297e-05	0.000782273
ZEB1	WDR37	5	8.88297e-05	0.00190344
ZEB1	ETS1	3	0.0365696	8.44909e-05
ZEB1	CCNE2	3	0.0365696	0.00849767
ZEB1	DLC1	4	0.000666223	2.24018e-09
CREB1	RUNX2	3	0.0290562	0.00724625
CREB1	SNAI2	3	0.00408213	0.0199495
SMAD4	TP53INP1	4	0.00582932	0.01
SMAD4	CASP3	3	0.0130389	0.01
SMAD4	SNAI2	4	0.00215095	0.00457136
ZEB2	ZFPM2	5	6.33107e-05	2.72936e-09
ZEB2	E2F3	4	0.0195701	9.82067e-05
ZEB2	TCF7L1	5	1.11814e-05	0.000877432
ZEB2	KLHL20	5	1.11814e-05	1.40364e-06
ZEB2	KLF11	5	1.11814e-05	1.40364e-06
ZEB2	WDR37	5	1.11814e-05	8.46594e-07
ZEB2	ETS1	3	0.0131453	0.00011025
ZEB2	WASF3	3	0.00151747	0.019032
ZEB2	CCNE2	3	0.0131453	0.000262843
ZEB2	DLC1	4	0.000139767	3.35047e-08
ZFPM2	E2F3	3	0.0244549	0.000182927
ZFPM2	TCF7L1	5	2.66223e-07	0.000918263
ZFPM2	KLHL20	5	2.66223e-07	1.40364e-06
ZFPM2	WDR37	5	2.66223e-07	0.00102103
ZFPM2	WASF3	3	0.000252912	0.0238566
ZFPM2	CCNE2	3	0.00238096	0.000422469
ZFPM2	DLC1	4	9.98335e-06	1.20899e-08
EIF4E	E2F3	3	0.00151747	0.00307343
E2F3	TCF7L1	3	0.0131453	0.000438501
E2F3	KLF11	3	0.0131453	0.000362688
E2F3	CDC25A	4	0.00183571	0.00011025
E2F3	ETS1	3	0.0131453	0.00190344
E2F3	CCNE1	3	0.0131453	0.00011025
E2F3	KDR	3	0.00565058	0.00180499
E2F3	BIRC5	3	0.0131453	0.00011025
E2F3	FGF2	3	0.00151747	0.0057851
E2F3	CCNE2	3	0.0131453	0.00131202
TCF7L1	KLF11	5	4.43705e-08	1.40364e-06
TCF7L1	CCNE2	3	0.00121491	0.00186013
TCF7L1	DLC1	4	3.32778e-06	0.00505115
ELMO2	WDR37	5	4.43705e-08	0.00207708
ELMO2	CCNE2	3	0.00121491	0.00065283
KLHL20	KLF11	5	4.43705e-08	7.67235e-05
KLHL20	CCNE2	3	0.00121491	0.0221442
KLHL20	DLC1	4	3.32778e-06	0.00011025
KLF11	WDR37	5	4.43705e-08	2.32569e-05
KLF11	WASF3	3	0.000126456	0.0215618
KLF11	DLC1	4	3.32778e-06	0.00544854
WDR37	WASF3	3	0.000126456	0.00249604
WDR37	CCNE2	3	0.00121491	0.00102103
CDC25A	BCL2	5	0.00714229	1.03362e-07
CDC25A	CCNE1	4	4.88519e-05	0.00011025
KRAS	MITF	3	0.00269284	0.00102103
DNMT3A	BCL2	4	0.00589351	1.01419e-05
DNMT3A	DNMT3B	3	0.000200333	0.00012443
DNMT3A	ADAM12	3	5.05823e-05	0.00597107
BCL2	DNMT3B	4	0.00589351	0.000583193
BCL2	BMI1	7	0.0116144	0.0053241
BCL2	CCNE1	5	0.00149302	3.31037e-06
BCL2	KDR	4	0.00589351	0.00110109
ETS1	SMAD2	3	0.0063976	0.00190344
SMAD3	SMAD2	3	0.0063976	0.0249845
DNMT3B	ADAM12	3	5.05823e-05	0.01
MITF	CCND2	3	0.0017005	0.00102103
CCNE1	CCND3	4	3.32778e-06	0.00505115
RECK	SNAI2	3	0.00408213	0.00102103
SNAI2	GSK3B	3	0.00121491	0.0150482
PIM1	TWIST1	3	0.000981697	0.00102103
BCL2L2	BIRC5	3	0.00049584	0.00114417
CCNE2	DLC1	3	0.00049584	0.000858084

### Sheet: muTaME
sponge_1	sponge_2	#shared miRNAs	p.adjusted_value of shared miRNAs	Score 1	Score 2	Score 3	Score 4	Combined score	Normalized score
CDK6	VEGFA	7	0.000195327	-0.356675	-38.507	58.9203	-0.0178976	20.0387	1
CDK6	CDC42	4	0.00183571	-0.405465	-27.472	39.5749	-0.130053	11.5674	0.684163
CDK6	CCND2	3	0.0397925	-0.847298	-19.047	27.5543	-0.0615579	7.5984	0.536186
MYB	VEGFA	7	6.50586e-05	-0.251314	-29.5598	38.4902	-0.0482021	8.63088	0.57468
MYB	ZEB1	4	0.0474322	-0.81093	-17.8067	27.5594	-0.0198026	8.92203	0.585535
MYB	ZEB2	4	0.0125806	-0.81093	-19.4119	26.958	-0.0474022	6.68774	0.502234
MYB	E2F3	4	0.0125806	-0.81093	-18.8721	26.3939	-0.0414997	6.6694	0.50155
MYB	BCL2	6	0.015568	-0.405465	-28.4845	38.0861	-0.0557914	9.14032	0.593674
MYB	DLC1	4	8.38602e-05	0	-22.5119	31.9823	-0.0606246	9.40974	0.603719
VEGFA	FOXO1	5	0.010349	-0.587787	-25.9351	33.9762	-0.0631789	7.39017	0.528423
VEGFA	E2F3	6	0.00240266	-0.510826	-27.3256	39.9792	-0.018065	12.1247	0.70494
VEGFA	BCL2	9	0.00583104	-0.510826	-47.3323	62.1903	-0.0800427	14.2672	0.784819
VEGFA	DLC1	3	0.0202895	-0.287682	-16.8414	24.2502	-0.0689929	7.05214	0.51582
KLF4	PTEN	5	0.0277719	-0.470004	-28.6391	38.5506	-0.0968498	9.34465	0.601292
PTEN	PPARA	5	0.00444127	-0.182322	-22.0198	33.2061	-0.0315484	10.9724	0.66198
PTEN	ZEB1	7	0.0359312	-0.693147	-26.7	44.3813	-0.0139862	16.9741	0.885743
PTEN	SMAD4	7	0.0218814	-0.619039	-42.5943	58.1484	-0.0321313	14.9029	0.808519
PTEN	ZFPM2	4	0.0400331	-0.405465	-24.5557	32.7214	-0.169899	7.59028	0.535883
PTEN	MAPK14	3	0.0168186	0	-16.1038	22.9468	-0.0238106	6.81922	0.507136
PTEN	TCF7L1	4	0.0163052	-0.223144	-23.3645	32.7898	-0.0901511	9.11204	0.592619
PTEN	ELMO2	4	0.0163052	-0.223144	-21.5014	29.82	-0.0487902	8.04665	0.552898
PTEN	KLHL20	4	0.0163052	-0.223144	-26.5713	36.0466	-0.204794	9.04739	0.590209
PTEN	KLF11	4	0.0163052	-0.223144	-22.9987	31.1148	-0.120628	7.77235	0.542672
PTEN	WDR37	4	0.0163052	-0.223144	-23.1188	30.6206	-0.0971637	7.18155	0.520645
FOXO1	ZEB1	4	0.0474322	-0.81093	-17.9635	26.2751	-0.0139084	7.48667	0.53202
FOXO1	RECK	6	2.04088e-06	-0.154151	-36.456	46.2476	-0.113944	9.52354	0.607961
NOTCH1	ZEB1	4	0.0165887	-0.559616	-21.1934	32.8639	-0.0269558	11.0839	0.666136
NOTCH1	ETS1	3	0.00408213	-0.510826	-20.1228	27.623	-0.211309	6.77811	0.505603
ZEB1	ZEB2	6	0.00151972	-0.510826	-27.8664	42.939	-0.0202612	14.5415	0.795048
ZEB1	ZFPM2	5	0.00047896	-0.182322	-22.9337	35.1534	-0.0222231	12.0152	0.700857
ZEB1	TCF7L1	5	8.88297e-05	0	-22.4126	34.6553	-0.0200676	12.2226	0.708593
ZEB1	ELMO2	5	8.88297e-05	0	-21.9307	34.2371	-0.0175958	12.2888	0.711057
ZEB1	KLHL20	5	8.88297e-05	0	-23.0557	35.2862	-0.0228147	12.2077	0.708036
ZEB1	KLF11	5	8.88297e-05	0	-22.6228	34.8754	-0.0209067	12.2317	0.70893
ZEB1	WDR37	5	8.88297e-05	0	-22.2866	34.5552	-0.0187505	12.2499	0.709607
ZEB1	ETS1	3	0.0365696	-0.510826	-14.7571	22.3153	-0.0305367	7.01682	0.514503
ZEB1	WASF3	3	0.00460299	0	-13.6735	21.073	-0.0238106	7.37568	0.527882
ZEB1	CCNE2	3	0.0365696	-0.510826	-13.982	21.3281	-0.0266682	6.80856	0.506738
ZEB1	DLC1	4	0.000666223	0	-18.9585	29.756	-0.0207047	10.7768	0.654688
CREB1	RUNX2	3	0.0290562	-0.847298	-22.5241	35.9526	-0.0579873	12.5232	0.719798
CREB1	SNAI2	3	0.00408213	-0.510826	-23.1522	36.3283	-0.0755076	12.5897	0.722277
SMAD4	MECP2	3	0.0293709	-0.510826	-18.8357	26.9341	-0.0555699	7.53202	0.533711
SMAD4	TP53INP1	4	0.00582932	-0.405465	-24.1794	33.0559	-0.0645385	8.40647	0.566314
SMAD4	CASP3	3	0.0130389	-0.287682	-18.2708	26.2488	-0.0360399	7.65424	0.538268
TP53INP1	ZBTB4	3	0.000252912	0	-18.2361	25.5782	-0.111226	7.2309	0.522484
ZEB2	ZFPM2	5	6.33107e-05	-0.182322	-26.2217	35.921	-0.0689929	9.448	0.605145
ZEB2	E2F3	4	0.0195701	-0.916291	-22.6994	31.5681	-0.0787809	7.87361	0.546447
ZEB2	TCF7L1	5	1.11814e-05	0	-26.3747	37.7466	-0.0517357	11.3202	0.674946
ZEB2	ELMO2	5	1.11814e-05	0	-24.0448	33.7746	-0.0379792	9.69188	0.614238
ZEB2	KLHL20	5	1.11814e-05	0	-28.2014	39.4972	-0.0750352	11.2208	0.671241
ZEB2	KLF11	5	1.11814e-05	0	-25.0252	34.5395	-0.0577083	9.45663	0.605467
ZEB2	WDR37	5	1.11814e-05	0	-25.334	35.7556	-0.0438026	10.3778	0.639811
ZEB2	BMI1	4	0.0286869	-0.916291	-21.621	30.1827	-0.0330063	7.61242	0.536709
ZEB2	DLC1	4	0.000139767	0	-21.4884	30.8816	-0.0529224	9.34031	0.60113
ZFPM2	TCF7L1	5	2.66223e-07	0	-27.3775	36.5712	-0.103541	9.09017	0.591804
ZFPM2	ELMO2	5	2.66223e-07	0	-26.5012	35.0173	-0.060018	8.45611	0.568164
ZFPM2	KLHL20	5	2.66223e-07	0	-31.9237	41.0223	-0.274437	8.8242	0.581888
ZFPM2	KLF11	5	2.66223e-07	0	-27.1802	35.128	-0.13062	7.81726	0.544346
ZFPM2	WDR37	5	2.66223e-07	0	-27.9794	36.4509	-0.0759859	8.39545	0.565903
ZFPM2	DLC1	4	9.98335e-06	0	-24.217	33.7098	-0.105361	9.38746	0.602888
EIF4E	E2F3	3	0.00151747	0	-13.5679	20.3724	-0.0151518	6.78938	0.506023
E2F3	CDC25A	4	0.00183571	-0.405465	-21.7404	29.0258	-0.0671393	6.81275	0.506894
TCF7L1	ELMO2	5	4.43705e-08	0	-24.9837	34.0278	-0.04652	8.99758	0.588352
TCF7L1	KLHL20	5	4.43705e-08	0	-25.9948	33.1514	-0.117783	7.03875	0.51532
TCF7L1	KLF11	5	4.43705e-08	0	-25.0066	33.1731	-0.0800427	8.08644	0.554382
TCF7L1	WDR37	5	4.43705e-08	0	-26.1157	35.9493	-0.0555699	9.77801	0.617449
TCF7L1	DLC1	4	3.32778e-06	0	-23.4754	33.7441	-0.074108	10.1946	0.63298
ELMO2	KLHL20	5	4.43705e-08	0	-28.5804	37.7632	-0.0645385	9.11823	0.59285
ELMO2	WDR37	5	4.43705e-08	0	-22.2107	29.3113	-0.0400053	7.06058	0.516134
ELMO2	DLC1	4	3.32778e-06	0	-23.1575	32.9114	-0.0629138	9.69096	0.614203
KLHL20	KLF11	5	4.43705e-08	0	-27.0809	34.2261	-0.154151	6.99099	0.51354
KLHL20	WDR37	5	4.43705e-08	0	-30.3661	40.1828	-0.0833816	9.73333	0.615783
KLHL20	DLC1	4	3.32778e-06	0	-25.4545	35.6384	-0.123614	10.0604	0.627976
KLF11	WDR37	5	4.43705e-08	0	-25.9269	34.4663	-0.0625204	8.47688	0.568938
KLF11	DLC1	4	3.32778e-06	0	-23.2154	32.8487	-0.0813456	9.55201	0.609023
WDR37	DLC1	4	3.32778e-06	0	-22.9896	33.1784	-0.0502618	10.1386	0.630891
CDC25A	BCL2	5	0.00714229	-0.182322	-29.1788	37.9482	-0.109199	8.47782	0.568974
DNMT3A	BCL2	4	0.00589351	0	-20.2884	28.6889	-0.0474022	8.35305	0.564322
BCL2	CCNE1	5	0.00149302	0	-30.4844	40.0817	-0.117783	9.4796	0.606323
BCL2	CCND3	4	0.00589351	0	-21.2988	29.7311	-0.0613689	8.37101	0.564991
SMAD3	SMAD2	3	0.0063976	-0.510826	-15.3536	22.6344	-0.0213912	6.74861	0.504503
WASF3	DLC1	3	5.05823e-05	0	-18.0433	25.4228	-0.102654	7.27679	0.524196
CCNE2	DLC1	3	0.00049584	-0.287682	-18.9022	26.4927	-0.125163	7.17761	0.520498

### Sheet: cernia
sponge_1	sponge_2	#shared miRNAs	p.adjusted_value of shared miRNAs	Score 1	Score 2	Score 3	Score 4	Score 5	Score 6	Score 7	Combined score	Normalized score
MYB	YAP1	3	0.00939793	-0.510826	-12.7446	16.717	-0.0597192	-4.40212	0.00611498	-2.64846	-3.64253	0.539258
MYB	BCL2	6	0.015568	-0.405465	-28.4845	38.0861	-0.0557914	-12.4303	0.00657292	-0.786636	-4.07	0.518642
VEGFA	NFIA	3	0.0202895	-0.287682	-16.1752	22.4288	-0.0833816	-7.98225	0.00426813	-1.73621	-3.83173	0.530133
VEGFA	E2F3	6	0.00240266	-0.510826	-27.3256	39.9792	-0.018065	-12.4774	0.00629388	-3.10662	-3.45307	0.548396
VEGFA	WDR37	3	0.0447096	-0.510826	-14.2061	19.9954	-0.0434851	-7.07104	0.00563295	-2.4819	-4.31234	0.506953
VEGFA	PIK3R1	3	0.0202895	-0.287682	-14.465	20.6731	-0.0289875	-6.26354	0.00427632	-3.25385	-3.62168	0.540264
FBXW7	FOXO1	3	0.0176691	-0.693147	-14.8639	21.3561	-0.0367014	-7.10169	0.00512804	-1.49521	-2.8294	0.578475
NFIA	FOXO1	3	0.00399734	-0.287682	-16.6264	23.067	-0.0588405	-8.63556	0.00469145	-1.11094	-3.64772	0.539008
PTEN	BCL2L11	4	0.0163052	-0.223144	-17.2054	23.887	-0.0343676	-6.70967	0.00732386	-1.33152	-1.60975	0.637299
PTEN	ZEB1	7	0.0359312	-0.693147	-26.7	44.3813	-0.0139862	-10.4063	0.00794906	-0.665248	5.91056	1
FOXO1	ZEB1	4	0.0474322	-0.81093	-17.9635	26.2751	-0.0139084	-7.17537	0.00586895	-0.244813	0.072359	0.718426
FOXO1	BDNF	3	0.0176691	-0.693147	-14.9998	19.7016	-0.0421115	-6.66988	0.00526024	-1.37448	-4.07262	0.518515
FOXO1	SNAI2	3	0.00939793	-0.510826	-16.9799	22.8609	-0.0615579	-9.4006	0.00621336	-0.294089	-4.37984	0.503698
NOTCH1	ZEB1	4	0.0165887	-0.559616	-21.1934	32.8639	-0.0269558	-10.1972	0.00593795	-1.6808	-0.788221	0.676921
ZEB1	ZEB2	6	0.00151972	-0.510826	-27.8664	42.939	-0.0202612	-11.2774	0.00760022	-0.179445	3.09233	0.864078
ZEB1	ZFPM2	5	0.00047896	-0.182322	-22.9337	35.1534	-0.0222231	-8.90495	0.00743592	-0.198674	2.91897	0.855717
ZEB1	TCF7L1	5	8.88297e-05	0	-22.4126	34.6553	-0.0200676	-8.69245	0.00772172	-2.83859	0.69932	0.748664
ZEB1	ELMO2	5	8.88297e-05	0	-21.9307	34.2371	-0.0175958	-8.19024	0.00772172	-3.52846	0.577771	0.742802
ZEB1	KLHL20	5	8.88297e-05	0	-23.0557	35.2862	-0.0228147	-9.05348	0.00772172	-1.16845	1.9935	0.811082
ZEB1	ETS1	3	0.0365696	-0.510826	-14.7571	22.3153	-0.0305367	-6.50735	0.00541737	-0.410776	0.104112	0.719957
ZEB1	DLC1	4	0.000666223	0	-18.9585	29.756	-0.0207047	-7.90078	0.00729294	-0.201744	2.68161	0.844269
CREB1	RUNX2	3	0.0290562	-0.847298	-22.5241	35.9526	-0.0579873	-14.311	0.00574396	-1.86144	-3.64351	0.539211
ZEB2	ZFPM2	5	6.33107e-05	-0.182322	-26.2217	35.921	-0.0689929	-12.6766	0.00825517	-0.363448	-3.58384	0.542089
ZEB2	ETS1	3	0.0131453	-0.510826	-16.3982	22.5832	-0.0833816	-8.81798	0.00562764	-0.218773	-3.44036	0.549009
ZEB2	WASF3	3	0.00151747	0	-15.7346	21.8747	-0.0689929	-7.85254	0.00799839	-2.26178	-4.03522	0.520319
ZEB2	DLC1	4	0.000139767	0	-21.4884	30.8816	-0.0529224	-10.9522	0.00814961	-0.377362	-1.98114	0.619387
ZFPM2	DLC1	4	9.98335e-06	0	-24.217	33.7098	-0.105361	-13.5924	0.00868235	-0.222728	-4.41894	0.501812
EIF4E	E2F3	3	0.00151747	0	-13.5679	20.3724	-0.0151518	-5.7705	0.00619442	-1.00752	0.0175554	0.715783
E2F3	KLF11	3	0.0131453	-0.510826	-16.8	22.7734	-0.11441	-8.59581	0.00613377	-0.736222	-3.97772	0.523092
E2F3	WDR37	3	0.0131453	-0.510826	-16.0148	22.4165	-0.0512933	-8.35682	0.00613377	-1.63876	-4.14986	0.51479
E2F3	CDC25A	4	0.00183571	-0.405465	-21.7404	29.0258	-0.0671393	-10.4718	0.00709852	-0.679577	-4.33156	0.506027
E2F3	ETS1	3	0.0131453	-0.510826	-15.153	21.3522	-0.0388398	-7.57964	0.0042062	-2.49746	-4.42336	0.501599
E2F3	CCNE1	3	0.0131453	-0.510826	-17.2788	23.5253	-0.0645385	-9.16621	0.00715549	-0.464292	-3.95226	0.52432
E2F3	CCND3	3	0.00565058	-0.287682	-15.5108	21.9954	-0.0470675	-6.97615	0.00737659	-2.27299	-3.09199	0.565811
E2F3	CCNE2	3	0.0131453	-0.510826	-16.4254	22.7637	-0.0571584	-8.59184	0.00574518	-0.855922	-3.67176	0.537849
KRAS	MITF	3	0.00269284	-0.287682	-15.2359	20.9064	-0.0635134	-7.55934	0.00595516	-1.22391	-3.45807	0.548155
DNMT3A	DNMT3B	3	0.000200333	-0.287682	-14.6733	20.667	-0.0548082	-7.0254	0.00476477	-1.13538	-2.50478	0.594132
SMAD3	SMAD2	3	0.0063976	-0.510826	-15.3536	22.6344	-0.0213912	-7.33585	0.00462423	-1.28466	-1.86728	0.624878
MITF	CCND2	3	0.0017005	-0.287682	-13.8441	19.298	-0.0341914	-6.5677	0.00549782	-0.540546	-1.97072	0.619889
CCNE1	CCND3	4	3.32778e-06	0	-19.0201	23.7119	-0.0953102	-7.30689	0.0103543	-1.75044	-4.45049	0.500291
BDNF	SNAI2	3	0.00238096	-0.510826	-12.9678	16.7653	-0.0555699	-4.30561	0.00598704	-1.17194	-2.24044	0.606881

### Sheet: integrateMethod
sponge_1	sponge_2
CDK6	CCND2
MYB	BCL2
NFIA	FOXO1
PTEN	ZEB1
PTEN	ZFPM2
PTEN	TIMP2
FOXO1	ZEB1
FOXO1	RECK
NOTCH1	ZEB2
NOTCH1	ETS1
ZEB1	ZEB2
ZEB1	ZFPM2
ZEB1	ETS1
ZEB1	DLC1
ZEB2	ZFPM2
ZEB2	ETS1
ZEB2	DLC1
ZFPM2	DLC1
EIF4E	E2F3
E2F3	CDC25A
E2F3	CCNE2
CDC25A	CCNE1
DNMT3A	DNMT3B
MITF	CCND2
BDNF	SNAI2
E2F3	CCNE1
PIM1	TWIST1
FOXO1	SNAI2
ZEB1	KLHL20
E2F3	TCF7L1
E2F3	KLF11
E2F3	BIRC5
TCF7L1	KLF11
RECK	SNAI2
MYB	ZEB2
MYB	E2F3
MYB	KDR
VEGFA	CDC25A
VEGFA	ETS1
ZFPM2	WASF3
E2F3	ETS1
E2F3	FGF2
ELMO2	WDR37
BCL2	CCNE1
VEGFA	E2F3
TCF7L1	KLHL20
E2F3	CCND3
CDK6	VEGFA
MYB	ZEB1
MYB	DLC1
KLF4	PTEN
PTEN	PPARA
PTEN	TCF7L1
PTEN	KLHL20
PTEN	KLF11
PTEN	WDR37
ZEB1	TCF7L1
ZEB1	KLF11
ZEB1	WDR37
ZEB1	CCNE2
CREB1	RUNX2
CREB1	SNAI2
SMAD4	TP53INP1
SMAD4	CASP3
ZEB2	E2F3
ZEB2	TCF7L1
ZEB2	KLHL20
ZEB2	KLF11
ZEB2	WDR37
ZFPM2	TCF7L1
ZFPM2	KLHL20
ZFPM2	WDR37
TCF7L1	DLC1
KLHL20	KLF11
KLHL20	DLC1
KLF11	WDR37
KLF11	DLC1
CDC25A	BCL2
DNMT3A	BCL2
SMAD3	SMAD2
CCNE2	DLC1
PTEN	BCL2L11
ZEB2	WASF3
KRAS	MITF
CCNE1	CCND3
NOTCH1	ZEB1
ZEB1	ELMO2
