## Additional file 4 for "miRspongeR: an R/Bioconductor package for the identification and analysis of miRNA sponge interaction networks and modules"

### Sheet: Table S1
Table S1. The number of significantly enriched terms in each BRCA-related miRNA sponge module using FN, MCL, LINKCOMM and MCODE methods
Module methods	Module ID	DO	DGN	NCG	GO	KEGG	Reactome
FN	1	244	866	1	333	31	9
	2	0	8	0	74	4	5
	3	6	198	0	214	10	4
	4	0	436	0	529	4	2
	5	7	297	1	94	23	82
	6	13	265	0	348	4	29
MCL	1	0	436	0	529	4	2
	2	0	8	0	74	4	5
	3	228	922	1	280	32	12
	4	7	297	1	94	23	82
	5	13	265	0	348	4	29
	6	3	221	0	122	0	13
LINKCOMM	1	4	71	0	205	1	0
	2	0	61	0	0	1	2
	3	9	47	0	265	0	11
	4	18	22	0	13	15	49
	5	0	145	0	9	5	0
	6	89	485	0	260	8	36
	7	0	436	0	529	4	2
	8	86	194	0	0	6	92
	9	5	0	1	0	12	6
	10	0	203	0	459	1	22
	11	7	701	0	288	8	28
	12	0	37	0	10	2	0
MCODE	1	169	654	2	625	39	52
	2	109	643	2	404	23	27
The significantly enriched terms contain DO, DGN, NCG, GO, KEGG and Reactome terms.
